# IL-15 priming alters IFN-γ regulation in murine NK cells

**DOI:** 10.1101/2023.04.23.537947

**Authors:** Maria Cimpean, Molly P. Keppel, Anastasiia Gainullina, Changxu Fan, Nathan C. Schedler, Amanda Swain, Ana Kolicheski, Hannah Shapiro, Howard A. Young, Ting Wang, Maxim N. Artyomov, Megan A. Cooper

**Affiliations:** Department of Pediatrics, Division of Rheumatology/Immunology, Washington University School of Medicine, St. Louis, MO 63110, USA; Department of Pathology and Immunology, Washington University School of Medicine, St. Louis, MO 63110, USA; Department of Genetics, Center for Genome Sciences and Systems Biology, Washington University School of Medicine, St. Louis, MO 63110, USA; Cancer Innovation Laboratory, Center for Cancer Research, National Cancer Institute, Frederick, MD, United States

## Abstract

Natural killer (NK) effector functions can be triggered by inflammatory cytokines and engagement of activating receptors. NK cell production of IFN-γ, an important immunoregulatory cytokine, exhibits activation-specific IFN-γ regulation. Resting murine NK cells exhibit activation-specific metabolic requirements for IFN-γ production, which are reversed for activating receptor-mediated stimulation following IL-15 priming. While both cytokine and activating receptor stimulation leads to similar IFN-γ protein production, only cytokine stimulation upregulates *Ifng* transcript, suggesting that protein production is translationally regulated after receptor stimulation. Based on these differences in IFN-γ regulation, we hypothesized that ex vivo IL-15 priming of murine NK cells allows a switch to IFN-γ transcription upon activating receptor engagement. Transcriptional analysis of primed NK cells compared to naïve cells or cells cultured with low-dose IL-15 demonstrated that primed cells strongly upregulated *Ifng* transcript following activating receptor stimulation. This was not due to chromatin accessibility changes in the *Ifng* locus or changes in ITAM signaling, but was associated with a distinct transcriptional signature induced by ITAM stimulation of primed compared to naïve NK cells. Transcriptional analyses identified a common signature of c-Myc (Myc) targets associated with *Ifng* transcription. While Myc marked NK cells capable of *Ifng* transcription, Myc itself was not required for *Ifng* transcription using a genetic model of Myc deletion. This work highlights altered regulatory networks in IL-15 primed cells, resulting in distinct gene expression patterns and IFN-γ regulation in response to activating receptor stimulation.
