## Supplemental table 2 for "IL-15 priming alters IFN-γ regulation in murine NK cells"

### Sheet: venn_result16065_overlapinclude
Names	total	elements
12/18 HD+NK1.1 NK1.1 (IL15dataset)	105	Pycr1
		Npnt
		Gadd45b
		Utp20
		Nek6
		Slc17a6
		Cdkn1a
		Camk4
		Trmt61a
		Cish
		Smox
		Rcl1
		Asic3
		Nr6a1
		Setbp1
		Xcl1
		Cspg5
		Lad1
		Fas
		Bcat1
		Cnih3
		Rab34
		Crtam
		Ccl3
		Samd4
		Gars
		Mob3b
		Ccl1
		Osbpl1a
		Slc7a5
		Ubiad1
		St6galnac4
		Shmt2
		Pou2f2
		Alcam
		Il2ra
		Mettl1
		Aebp1
		Pdgfa
		Rbpj
		Ttc27
		Gpt2
		Eif4ebp1
		Pwp2
		Atf5
		Tnfsf8
		Pla1a
		Egr2
		Slc6a9
		Iars
		Fndc3a
		Cluh
		Capg
		Cd83
		Ptpn5
		Tsr1
		Ccl4
		Mdn1
		Fam83g
		Tgfb2
		Lif
		Irf4
		Car12
		Rpf2
		Tmbim1
		Foxj1
		Csf2
		Myo6
		Foxa3
		Slc7a3
		Heatr1
		Aen
		Smyd5
		Asns
		Kdm6b
		Bcl2a1b
		Slc7a11
		Xpot
		Chst2
		Mthfd2
		Slc25a26
		Chac1
		Serpine2
		Slc1a4
		Phgdh
		AA467197
		Cars
		Gpatch4
		Lars
		Spint1
		Ikzf4
		S1pr3
		Fndc3b
		Utf1
		Wars
		Pdgfrl
		Rrp12
		Ahi1
		Sema7a
		Stat5a
		Fam124a
		Trib3
		Dus4l
		Slc4a11
		Penk
12/18 NK1.1 (IL15dataset)	21	Wdr4
		Nol4l
		Clcn5
		Aldh18a1
		Pomt2
		Tfrc
		Yars
		Gdpd5
		Mmachc
		Tnfrsf9
		Hyal2
		Ccdc116
		Upp1
		Mrps18b
		Adat1
		Mars
		Hemk1
		Prnp
		Shq1
		Arhgef39
		Aars
12/18 HD+NK1.1	159	Ifrd2
		Ctps
		Mrto4
		Trmt10a
		Dnajc11
		Dis3
		Batf3
		Wdr75
		Rtn4ip1
		Akap1
		Ccnd2
		Bcl2a1c
		Hbegf
		Nat10
		Crabp2
		Rrp1b
		Rab20
		Pdzk1ip1
		Atp6v0a4
		Lgr6
		Myc
		Maats1
		Bcl2l1
		Grwd1
		Bsn
		Gar1
		Mrps28
		Amigo3
		Tomm40
		Tnfsf4
		Polr3e
		Hyou1
		Rbm19
		Il1a
		Sned1
		Polr1e
		Dimt1
		Lig3
		Arv1
		Ebna1bp2
		Prpf40b
		Ndufaf4
		Slc15a3
		L1td1
		Fastkd2
		Sphk1
		Dhx37
		Tnf
		Usp27x
		Ercc8
		Hpdl
		Mfsd2a
		Nhlrc1
		Il1rl1
		Hacd1
		Tma16
		Wdr12
		Dennd5a
		Urb1
		Tnfsf14
		Polr1a
		Eef1e1
		Elac2
		Adora2a
		Usp50
		Spry4
		Ddx18
		Bhlhe22
		Chchd4
		St3gal1
		Abcc1
		AW209491
		Cdk5r1
		Pomgnt1
		Rrp15
		Lta
		Creld1
		Mybbp1a
		Nop16
		Abce1
		Naa25
		Rasal2
		Znhit6
		Pno1
		Hsph1
		Eif2b3
		Fosl1
		Polr3d
		Ppfibp2
		Ftsj3
		Ppan
		Nop2
		Gpr65
		Cd70
		Mpzl2
		Ddx27
		Lyar
		Cyp1b1
		Nox1
		Slc10a3
		Hax1
		Nomo1
		Myo19
		Fktn
		Nop14
		Itpkc
		Coq4
		Ubtd2
		Sema6d
		3110082I17Rik
		Gstt1
		Prokr1
		Sp6
		Pus7
		Atad3a
		Gemin5
		Noxa1
		Cpeb1
		Ncf1
		Fam83e
		Slc5a6
		Mgll
		Rai14
		Fgf18
		Kcna7
		Shank1
		Timm10
		Gstt4
		Ipo4
		Rrp9
		Nolc1
		Lins1
		Rrs1
		Hspd1
		Ptprf
		Pinx1
		Traf4
		Reep6
		Kctd13
		Ccdc86
		Ltv1
		6430571L13Rik
		Gnl3
		Msrb3
		Slc19a1
		Timm8a1
		Nle1
		Mylk2
		Ifng
		Nol6
		Alg3
		Spire1
		Ccdc184
		Dnmt3a
		Srm
		Nfkbiz
		Polr1b
		Tagap
		Upb1
HD+NK1.1 NK1.1 (IL15dataset)	142	Lingo1
		Tmod1
		Slc2a6
		Uhrf1bp1
		Ercc6
		Slc38a1
		Cyb5r1
		Qsox2
		Cd6
		Kcnk10
		Pdcd1
		H2-Bl
		Arl14ep
		Cystm1
		Peg10
		Ncs1
		Arc
		Cpd
		Lhfpl2
		Lztfl1
		Sh3bp4
		Golim4
		Lamc2
		Itgav
		Dot1l
		Pck2
		Nfe2l1
		Cemip2
		Hmx3
		Neto2
		Slc30a3
		Klc2
		Atxn1
		Fgf2
		Muc4
		Cx3cl1
		1110032F04Rik
		Zfp623
		Plxnd1
		Extl1
		Rnf149
		Glrp1
		Qtrt2
		Ece1
		Rasgef1a
		Crls1
		Tnfsf11
		Mtmr7
		Aldh1l2
		Hlf
		Hdgfl3
		Bcl6
		Car8
		Cxcl17
		Dhrs9
		Bcl2a1a
		Stx6
		Slc7a1
		Hoxb9
		Nars
		Rgs16
		Tmem125
		Gng4
		Bend4
		Pdcd11
		Il21r
		Micu3
		Esrp2
		Shisal2a
		Cth
		Nmnat2
		Mgat3
		Hectd2
		Ciart
		Rragd
		Grhl1
		Cnih2
		Havcr2
		Srxn1
		Spin4
		Pou2af1
		Nfkb1
		Zdbf2
		Ncmap
		Osgin2
		Nebl
		Myo9a
		Usp40
		Cdh23
		Wnt10b
		Map2k3
		Slc16a11
		Pacsin1
		Tars
		Dock4
		Kcnh4
		Pigw
		Bend3
		Olr1
		Jagn1
		Fst
		Odaph
		Tacc2
		Rab39b
		Pde4dip
		Ccn4
		Abca13
		Hivep3
		Pdcd1lg2
		Hspa9
		Rgs8
		Clic4
		Gpr45
		Nol11
		Scn1b
		Utp25
		Ptprn
		Ptger2
		Nrip3
		Fam129b
		Hmox1
		Gpr4
		Zbed5
		Relb
		Bcl2a1d
		Gpr68
		Inhba
		Ramp3
		Nrn1
		Nfkb2
		Zfp827
		Wnt1
		Slc16a2
		Rhbdf2
		Homer1
		Lancl3
		Phldb1
		Pmepa1
		Mapkapk3
		Zhx2
		Anxa3
		Tmem120b
IL12+IL18	960	Lyrm7
		Sorbs3
		Ruvbl2
		Gm10842
		Cd3eap
		Mettl13
		Rps19bp1
		Ankrd61
		Tatdn1
		6330408A02Rik
		Ccdc173
		Tbc1d24
		Ppia
		Cd200
		Ikbke
		Xntrpc
		Myo1g
		Ak2
		Hmgn3
		Gatb
		Zfp566
		Lmnb2
		Il22
		Edf1
		Psmg2
		Lsr
		Ppp5c
		Dnlz
		Mettl22
		Tmem253
		Rps12
		Pigb
		Nutf2
		Casz1
		Pdgfrb
		Dus2
		P2rx3
		Nudcd1
		Bop1
		Hdgf
		Impdh2
		Ppm1l
		4930539E08Rik
		Arhgap35
		Zfp593
		Rpl39l
		Pctp
		Fam73b
		Rps28
		Dph6
		Adam4
		Gnmt
		Rabl6
		Ccdc85c
		Nup188
		Kat2a
		Eme2
		Gm8186
		Mcmdc2
		Clpb
		2610015P09Rik
		Rnh1
		Slc39a8
		Nmt1
		Mss51
		Gm11983
		Tmem88
		Ppa1
		Ttc39c
		Nme1
		Garem
		Cdk6
		Tubb6
		Fam83h
		Sdc4
		Nmnat3
		Chchd6
		Ppp1r11
		Mrps12
		Jrk
		Pes1
		2810004N23Rik
		Ntmt1
		Rpl37
		Ly6e
		Ydjc
		Kcnj14
		Neb
		Focad
		Kit
		Apex1
		Flywch1
		Amn
		Eef1g
		Tbc1d7
		Nudt8
		Atp7b
		Hba-a1
		Dmrta2
		Mrpl11
		Atxn10
		Mdh2
		Rpp38
		Snrpd2
		Batf
		Ifitm1
		Ankrd29
		Mpp2
		Plp1
		Eif3c
		Catsper2
		Gas2l3
		Lysmd1
		Det1
		Oma1
		Ppp1r14b
		Il4i1
		Nup37
		Gm4951
		Ccdc7b
		Pop1
		Mbd3
		Trim71
		Popdc2
		Magi1
		Ddx39
		Mmp25
		Ctbp2
		Prmt1
		Nt5m
		Slco3a1
		Ptprs
		Myo5a
		Fgf7
		Fam49b
		Opa3
		Smyd2
		Cog7
		C1qbp
		Bcl7c
		Rrh
		Mrpl42
		Kcnc3
		Cmtm7
		Tlcd2
		Shmt1
		Tmtc2
		Cxcl11
		Ipo5
		Hk2
		Fes
		Nol12
		Sf3a2
		Hmbs
		Hapln4
		Pkd1l3
		Trmt1
		Ldlr
		Lrrc24
		Myl4
		Fam64a
		Slc25a43
		Tm6sf2
		Gcat
		Pex11a
		Kctd21
		Rpap3
		Pold2
		Pcgf2
		Prodh
		Col1a2
		Pebp1
		Nexn
		Gm2000
		Ube2m
		BC049352
		Yif1a
		Ciita
		Pla2g12a
		9330161L09Rik
		Tns4
		Dst
		Tpst1
		Pecr
		Ptgs2
		0610007P14Rik
		Npm1
		Tfap4
		Tmem150c
		Gm21967
		Gm17296
		Ppm1h
		Gclm
		Tfpi
		Dpagt1
		Ran
		Cadm1
		Ttc37
		Tnks1bp1
		Plxna1
		Psmb5
		Polr2f
		Hgh1
		Fam173b
		Slc35a4
		Fam221a
		Pdia5
		D8Ertd82e
		Lrp11
		Ftl1
		Mkrn3
		Rangrf
		Vars2
		Tmem238
		Fkbp2
		Efnb3
		Atic
		Trnau1ap
		Nek8
		Dhrs13
		Tuba8
		Sgsm3
		Fhl3
		Tbl3
		Prss36
		Erich6
		Lsm2
		Mtap7d3
		Procr
		Amica1
		Igfbp4
		Psmd7
		Pcyt1b
		Sil1
		Mthfd1l
		Chrnb2
		Ccl22
		Cad
		Mlkl
		Gm20939
		Gm11175
		Tg
		Pum3
		Acot7
		B3galnt2
		Olfr1258
		Fasn
		1110065P20Rik
		Adcy6
		Abhd11
		Gm17484
		Rbmx2
		Dhodh
		Cluap1
		Cenpv
		Tmem202
		Banf1
		Mrps6
		Thy1
		Nqo1
		Asph
		Polr3g
		Syce1
		Lrrc20
		Ints2
		Lrrc51
		Tango6
		4933430I17Rik
		Ache
		Arl2
		Uchl3
		Nucks1
		Gm4799
		Mrps27
		Dpp9
		Tfb1m
		Phxr4
		Tmem106a
		Smco4
		Aprt
		Gpr155
		Mrpl52
		Slc24a3
		Adam19
		Rprd1a
		Zfp94
		Filip1
		Rwdd3
		Mettl16
		Nudt5
		Gm10654
		Xrcc6
		4930404N11Rik
		Mttp
		Gm12057
		4930432K21Rik
		Eid2
		P2ry14
		Mrps10
		Tmem147
		Nsun2
		Dzip3
		Gadd45g
		Tm9sf4
		Psmd1
		Abcb6
		Ms4a6d
		Mfsd12
		Cdca7
		Ak6
		Gfod2
		Zcchc17
		Stip1
		Cyp1a1
		Col9a3
		Ahcy
		Anapc15
		Rexo2
		Mtg1
		1700125H20Rik
		Pomp
		4930426L09Rik
		Uros
		Eif3g
		Dnajc2
		Gnb1l
		Ropn1l
		Eif4a1
		Slamf7
		Elp3
		Isoc2a
		Minpp1
		Alg8
		Ercc1
		Cct5
		Heatr3
		Atp2b4
		Rnmtl1
		Dhx15
		Tmem41a
		Cpox
		Fam129c
		Gm10337
		Timm9
		Basp1
		Pcsk4
		Fam132a
		Itfg2
		Hsd17b12
		Gm8730
		Sbno2
		Fam71e1
		Avil
		Zfp239
		Hcn3
		Fam65c
		Ccno
		Nubp1
		Fkbp4
		Coq2
		Pcdhga12
		Efna2
		Lsm7
		Vac14
		Rars2
		Lama5
		Galk1
		Gm28285
		Hif1a
		Fam72a
		Bax
		Trim30c
		Rpl10
		Mthfd1
		Pex11g
		1810032O08Rik
		Me1
		Ddt
		Gabrb3
		Zbtb12
		Txn1
		Serpine1
		Gbp2
		Xpnpep1
		Cdkl5
		Fuz
		Dkc1
		Il12rb1
		Slc39a11
		Il1rn
		Tdrkh
		Paqr5
		Gm9745
		Xkrx
		Icam5
		Sema3b
		Hdhd2
		Gstt3
		St6galnac6
		Timm8b
		Sigmar1
		Gm10110
		Farsb
		Cbx5
		Mrpl23
		Myo16
		Polr2l
		Mecom
		Flt4
		N6amt2
		Fam185a
		Smim3
		Ddx56
		Cct7
		Chst1
		Espn
		Bik
		Pcyox1l
		Fam162a
		Iigp1
		Gm26620
		Prr5
		Cxcr6
		Afp
		Apoo
		Cyp27b1
		2610318N02Rik
		Gfer
		Zrsr2
		Msantd1
		Tkfc
		Tsen54
		Rrn3
		Ecsit
		Cycs
		Cnn3
		Hspe1
		Mpp6
		Cfap53
		Tnfaip8
		Wdr89
		Gm28062
		Slc29a2
		Car13
		Aven
		Cep41
		Mogs
		Trmu
		1700067K01Rik
		Adrb2
		Rep15
		Il18bp
		Klhdc8b
		1700030K09Rik
		Fads2
		Mtrr
		Cxcl10
		Ankrd55
		Rai1
		Nhp2
		1810022K09Rik
		Rccd1
		Exosc5
		Tbkbp1
		Lrrtm2
		Gm6525
		Mina
		Fmnl2
		Snx10
		Mylk3
		Lix1
		3110052M02Rik
		Dgkh
		Gzmc
		Tnfrsf10b
		Slc25a5
		Ddx11
		Hamp
		Ifi205
		Telo2
		Prmt3
		Wdr83os
		Piwil2
		Myof
		Cxcl9
		1110008L16Rik
		Zfp668
		Dctpp1
		Snd1
		Snapc4
		Ms4a8a
		Cdk4
		Ccl25
		Med12l
		Larp1
		Cyb5rl
		Ccdc40
		Serpina3f
		Syne4
		Cct3
		Jph1
		Etv6
		Crtap
		Aatf
		Cndp2
		Snx8
		Stom
		Ears2
		Fam195a
		Slc25a39
		Gcn1l1
		Pik3r6
		Metap2
		Bcap29
		Psrc1
		Thyn1
		B3galt6
		Mier2
		Psmb7
		Cisd3
		Ksr1
		Il11
		Hsp90ab1
		Ipo13
		Upk1a
		Tnfrsf14
		Rad9b
		Ovca2
		Ppih
		Farp2
		A130010J15Rik
		Noa1
		Aimp2
		Msh4
		Scarf2
		Psme2
		Eri3
		Wbscr16
		Ddx31
		Ammecr1
		Slc20a2
		Ms4a3
		Npm3
		Tcp11l1
		Wdr18
		L2hgdh
		Vmn1r88
		Epb41l3
		Cldnd1
		Lilrb4a
		Mmp10
		Themis
		Tagln3
		Psmg1
		Supt3
		Slpi
		Prps1
		Mmp13
		Eef2kmt
		Mex3a
		Gpr18
		Wdr34
		Socs1
		Mrpl19
		Nphp4
		Hic1
		Lss
		Nup43
		Tnfrsf25
		Rdx
		Pycr2
		Sac3d1
		Pdap1
		Nvl
		Slc27a3
		Vegfc
		Zscan12
		Mettl8
		Ptrh1
		Ube2cbp
		Carm1
		Eif1ax
		Timm17a
		Tmed1
		Glyctk
		Sqle
		Cenpi
		Flot1
		Plb1
		Nudt1
		Mettl4
		Cdh17
		Zfp202
		Mnda
		Zcchc3
		Lman1
		Gm13248
		Comtd1
		Mamdc4
		Ccl17
		Gm5616
		Tmem154
		Pde7b
		Gem
		Nefh
		Bysl
		D1Ertd622e
		Cct8
		Fbxl19
		Rasd2
		Bcorl1
		Phlda3
		Ndufb4
		Dnajb3
		Myo10
		Tlcd1
		Pa2g4
		Sdhaf3
		Eif5a
		2010109I03Rik
		Lyrm1
		Elp6
		Ankrd13b
		Abhd14a
		Coro2a
		Abcb8
		Lcn4
		Ahnak2
		Vars
		Rbks
		Pemt
		Rhbdd2
		Bag2
		Rps2
		Dqx1
		Mecr
		Gm10203
		A730071L15Rik
		Cd320
		Fam212b
		Tspan4
		Krtcap2
		Pfas
		Mrpl36
		Cfdp1
		Denr
		Fam71f2
		Hibch
		Zglp1
		Asb2
		Gstz1
		Sfxn1
		Zfp296
		Mllt6
		Lilr4b
		Snrpd3
		Pkib
		Snrnp35
		Cd40
		E2f6
		Rdh13
		Hmgxb4
		Pigu
		Kctd14
		Eif3b
		Adam8
		Doc2g
		Rwdd4a
		Otulin
		Fntb
		Olfr3
		Wdr70
		Gapdhs
		Ppp1r26
		Rbp1
		Icam1
		Zfp428
		Gpr183
		Tnnt2
		Tbxas1
		Epb41l1
		Serf1
		Smagp
		Smarcc1
		Sars2
		Scap
		Ly6g6c
		Wdr46
		Col20a1
		Angel1
		Gm4841
		Phb
		BC030499
		Errfi1
		Mrpl17
		Sarnp
		Dtwd1
		Tbrg4
		Gtf2h4
		Wdr25
		Tagap1
		Adap1
		Nudcd2
		Lrfn1
		Rmi2
		Lap3
		Gemin6
		Zfp661
		Plscr2
		Rcc1
		Josd2
		Tmem82
		Stoml2
		Msto1
		Pla2g6
		Hspbp1
		Pex14
		Smarca4
		Sh3pxd2b
		Pim2
		Ola1
		Ly6i
		Dph2
		Vash1
		Kat8
		Hddc3
		Prkd2
		Zfp599
		Tarm1
		P4ha2
		1500012F01Rik
		Snrpa1
		Pkm
		Rpl31
		Gm10116
		Bbs12
		1110002E22Rik
		Noxred1
		Kank3
		Cd80
		Pprc1
		Klhdc4
		Usp18
		Esd
		Ndufab1
		Ociad2
		3110009E18Rik
		Tctex1d4
		Eqtn
		Chid1
		Gys1
		Prr36
		Dffa
		Rnf126
		Tcf7l2
		Pate2
		Rpp40
		Prmt7
		Txnl4a
		Plod3
		Hc
		Pdrg1
		Pwp1
		Epb41l5
		Zcwpw1
		Ube2e2
		Gart
		Atp5g1
		Lsm6
		Gm10190
		Pitrm1
		Usp51
		Ascc2
		Mrpl20
		Aoc2
		Slc39a4
		Shisa2
		Ier3
		Aldh1a2
		Nme6
		Mipep
		Eefsec
		Padi4
		Ppp1r32
		Lpl
		Dusp8
		Slc9a8
		Gtf2h3
		1190007I07Rik
		Polr3h
		Cpne5
		Hmga2
		Stard6
		Furin
		Atf6b
		Nop10
		Poglut1
		Naa16
		Fam206a
		Cmss1
		Zbtb32
		Slc39a14
		Mif
		Tnfrsf8
		Ubqln4
		Hirip3
		Itgb5
		Flrt3
		Tpbg
		Armc6
		Rnf225
		Pelp1
		Trub1
		Utp18
		Kars
		Gm2237
		Nudt2
		Dcdc2b
		Fitm2
		Brd2
		Uba52
		Arl14
		Zfp964
		Muc1
		Plxna3
		Fbl
		Bcs1l
		Timm13
		Fto
		Tmsb15b1
		Mtfp1
		Cxcl3
		Fbxw8
		Uqcrq
		Ribc1
		Sertad4
		Rps27l
		Rhbdd3
		Klrg1
		Lrig1
		Mrpl54
		Nop58
		Ggta1
		Scand1
		Ndufa12
		BC048403
		Ly6a
		Pyurf
		Batf2
		Pcgf6
		Lsm4
		Gm21887
		Tcof1
		Ube2s
		Nxn
		Mrpl12
		Phb2
		Ecd
		Wdr74
		Noc2l
		Carnmt1
		Adsl
		Pde5a
		Ndufv2
		Col7a1
		4930415F15Rik
		Bola2
		Rab38
		Slc25a47
		Gpm6b
		Pycrl
		Milr1
		Fpgs
		Lcat
		Pnldc1
		Foxred2
		Wdr55
		Ncbp2
		Zfp941
		Lipt2
		Nlgn2
		Ccdc58
		Mzf1
		Coq3
		Fam209
		Pusl1
		Sssca1
		Cisd1
		Gm20517
		Gm13152
		Agk
		Zmynd19
		Cd86
		Ano7
		Them6
		Dock9
		Hsp90aa1
		Slc25a22
		F830016B08Rik
		Jun
		Sez6l2
		Txn2
		Actl7b
		Guca1b
		Fam98a
		Ckm
		Ruvbl1
		Ssrp1
		Ece2
		6430531B16Rik
		Prmt5
		D2Wsu81e
		Nat8l
		Efcab9
		Traf1
		Cops7a
		Tsacc
		Tufm
		Zfp771
		Enah
		Itln1
		Ahrr
		Snrpa
		Pomt1
		Hint1
		Psat1
		Pabpc4
		Tcam1
		Lekr1
		Timm50
		Psme3
		Sco2
		Fkbp1a
		Phpt1
		Thop1
		Bbs1
		Psmc1
		Ggnbp1
		Slc29a1
		Dfna5
		Ccr6
		Tdp1
		Nek4
		Cetn4
		Pitpnm2
		Fdx1l
		Tuba1c
		Dctd
		Ubap2
		E130012A19Rik
		Ubox5
		Eif4e
		Mrps5
		Zfp219
		Tsen2
		Actr3b
		Magohb
		Ajap1
		Slamf8
		Alkbh1
NK1.1 (IL15dataset)	58	Stat2
		Rcc1l
		Hist1h4d
		Wdr19
		Irgm2
		D11Wsu47e
		Mrm3
		Rpl7l1
		Utp4
		Cables1
		Rcc2
		Hspa4
		Hdac11
		Cd59b
		Plcxd1
		Alas1
		Sacs
		Fam129a
		Mrpl47
		Dnaja3
		D630039A03Rik
		1700017B05Rik
		Smad7
		Nsun4
		Ypel1
		Lima1
		Ndrg2
		Fastkd5
		Vps54
		Fndc4
		Msmo1
		Purg
		C9orf72
		Renbp
		Ripply3
		Slc1a5
		Clec2i
		Nt5e
		Frmd5
		Gsta4
		Dpys
		Usp10
		Eif2s2
		Mreg
		Arhgap39
		Igtp
		Wdr48
		Stat4
		Rnf19b
		Htra3
		Bcl2l11
		Abitram
		Dixdc1
		Slc37a2
		Il10ra
		Itgb3
		Lingo4
		Epg5
HD+NK1.1	510	Cd69
		Bhlha15
		Nt5dc3
		Cnnm2
		Exph5
		Gldc
		Foxp1
		Siglecf
		Pcdh1
		Flvcr1
		Ppfibp1
		Jade2
		Rnf152
		Madcam1
		Psph
		Cd24a
		Tigar
		Sdad1
		Als2
		Irf5
		Pde10a
		Plcxd2
		Slc45a3
		Camsap1
		Odc1
		Fam124b
		Atp6v0a1
		Tm4sf19
		Cep83
		Ina
		Tnni1
		Esf1
		Tchp
		Hsf2bp
		Usp2
		Lats1
		Axl
		Mamdc2
		Sox4
		Nrp1
		Ighmbp2
		Nkiras1
		Jam2
		Tmem184c
		Sla
		Cdon
		Nfkbia
		Nepro
		Klf9
		Etnk2
		Lrrc8d
		Nr4a3
		Ap1ar
		Dhx29
		Tiam1
		Sec24d
		Xcr1
		Rps6kc1
		Ust
		Sgms2
		Tbc1d12
		Xxylt1
		Dnajc7
		Srfbp1
		Evi5
		Zfp703
		Aqp9
		Dusp16
		Fam110b
		Hs3st1
		C5ar2
		Dnah11
		Myo1d
		Vasn
		Gcnt4
		Bcl6b
		Zeb2
		Srgap3
		Cd63
		Mtx3
		Tnfrsf11b
		Ckb
		Calcrl
		Nts
		Tal1
		Plcl1
		Zfyve9
		Cxcl2
		H2-Q10
		Larp4
		Tgif2
		Mid2
		Ddx3x
		Slc3a2
		Sh2b2
		Kcns1
		Plau
		Rps6ka2
		Ccnj
		Fbxo11
		Gch1
		Atrn
		1700012B09Rik
		F13a1
		Nop56
		Rdh10
		Dleu7
		Atf3
		Top1
		Sulf2
		Tapt1
		Kctd15
		Cd82
		Plagl2
		Extl3
		Ado
		Tfb2m
		Ppp1r15a
		Dnajc27
		E2f5
		Pak6
		Orai1
		Pparg
		Thbs1
		Lrrc32
		Egr4
		Got1
		Csf1
		Phf10
		Mpzl3
		Top1mt
		Akr1c18
		Ext1
		Wfs1
		Gpd1
		Nfat5
		Noct
		Coq10b
		Qrsl1
		Sesn2
		Cilp2
		Noc4l
		Rasgrp3
		Dok7
		Fcrl1
		Aff4
		Ripk2
		Ccr3
		Casc4
		Cers6
		Dph1
		Cd81
		Ccl9
		Mafk
		Adamts6
		Tns1
		Dnal1
		Rnf180
		Ccnd1
		Usp36
		Phlda1
		Il2
		Tsr2
		Bmp8a
		Tnfrsf19
		Ube2o
		Srprb
		Jak2
		Spry2
		Dhx34
		Asgr2
		Kcna4
		Eif4g3
		Creb3l2
		Ccdc66
		Adpgk
		Cdkn2b
		Pfpl
		Synpo2
		Nol10
		Mcrip2
		Mest
		Cap2
		Frmd6
		Mt2
		Dcbld2
		Cdk15
		Galnt3
		Prmt6
		Aldh1a3
		Rbpms2
		Acot4
		Gmppb
		Zbtb10
		Igf2bp3
		Tnip2
		Lamc1
		Krt77
		Fbln5
		Mia2
		Plscr1
		Map7d2
		Syncrip
		Mpped2
		Arl5b
		Sox5
		Abcf2
		Pla2g4f
		2410002F23Rik
		Cebpz
		Dsg2
		Unc45b
		Cebpb
		Il23a
		Dtx4
		Mthfr
		Zc3h12a
		Tmem68
		Ell2
		Cox6a2
		Gpr135
		Ube2f
		Rnf165
		Dlg2
		Abl2
		Csrnp1
		Fgfr1op
		Txnrd3
		Bcl3
		Grasp
		Phlpp1
		Slc6a12
		Cflar
		Srgn
		Pibf1
		BC024978
		Elfn1
		Dpysl3
		Antxr1
		Rab15
		Aspn
		Plk3
		Grhl2
		Pus7l
		Pgap1
		Areg
		Dph5
		Zfp609
		Nr4a2
		Col4a1
		Mapkbp1
		Tubb2a
		Naf1
		Mcts2
		Wdr43
		Stap1
		Tyw3
		Abtb2
		Il1rl2
		Tprg
		Ptprj
		Nsmf
		Arhgap28
		Ltbp1
		Cdk17
		Rasgrf1
		Cd74
		Mllt11
		Slc35d1
		Fosb
		Mei4
		Taf4b
		B430218F22Rik
		Tgif1
		Pdzd8
		Tnfrsf12a
		Tmem185b
		Osbpl8
		Lig4
		Idi2
		Fam131b
		Agpat4
		Lhx9
		Txnrd1
		Tsc22d1
		Atf4
		Abcc4
		Dclk1
		Atp1b2
		Btaf1
		Yrdc
		Eef1akmt3
		Itk
		Ankrd52
		Etf1
		Tmf1
		Zfp36l1
		Bcar3
		Trim8
		Zscan18
		Prag1
		Sdc1
		Celf4
		Ankrd33b
		Adamtsl2
		Rc3h1
		Myo1h
		Fam178b
		Perp
		Fkbp11
		Gspt2
		Sik3
		Sepsecs
		Kcnb1
		Dennd3
		Foxc2
		Pgm3
		4930507D05Rik
		Izumo1r
		Cd109
		Zbtb46
		Trib1
		St18
		Cnnm4
		Cd5
		Whrn
		Guca2b
		Sema6a
		Kbtbd8
		Irx3
		Rbm24
		Tacstd2
		Mfsd6l
		Efnb2
		Frrs1
		Ttc19
		Garem1
		Cep104
		Klhl3
		Ldlrad3
		Il1rap
		Gtpbp4
		Gucy1a1
		Anxa8
		Sox9
		Hipk2
		Zfp385a
		Cass4
		4930447C04Rik
		Wnt7b
		Zbtb21
		Stc2
		Ccnyl1
		Timp2
		Plek
		Bcl11a
		Klf4
		Dhx33
		2410131K14Rik
		Slc4a7
		Slc17a8
		Pip5k1c
		Ceacam1
		Gnl2
		Zswim4
		Col27a1
		Epn2
		Herpud1
		Yap1
		Pkd2
		Fgf17
		Amz1
		Dgke
		Gja1
		Mphosph10
		Rmdn2
		Ccer2
		Parm1
		Crppa
		Slco5a1
		Fam71b
		Fjx1
		Simc1
		Tmem40
		Slc18a2
		Atp10a
		Zc3h12c
		Trim2
		Spry1
		Trim66
		Lratd2
		Ahr
		Cyp11a1
		Cd44
		Fzd9
		Smim13
		Ets2
		Rbm26
		Entr1
		Syde1
		Gfod1
		Arhgef12
		Casp4
		Foxp4
		Msantd3
		Atxn2
		Lrp12
		Fhdc1
		Nr1h4
		Ffar4
		Dapk1
		Card10
		Pdgfb
		Celsr1
		Mak16
		Gpr153
		Slc25a20
		Igf2
		Epha2
		Per2
		Itga9
		Sipa1l2
		Rel
		Map3k14
		Ceacam15
		Flt1
		Dusp2
		Afap1l1
		Kifc3
		Nol8
		Lonrf1
		Tnfrsf21
		Thoc1
		C5ar1
		Samd8
		Gramd1b
		Dnajc1
		Stum
		A1cf
		Cdr2
		Vps25
		Usp31
		Zfp568
		Eea1
		Zic5
		Mtss1
		Plk2
		Efnb1
		Dgat2
		Cep85l
		Phactr2
		Ccr1
		Stox2
		Susd6
		Crtc2
		Ckap4
		Tnfrsf4
		Nefm
		Tmem39a
		Pcyt1a
		Pogk
		Kcnn4
		Cd9
		Phtf2
		Pkp4
		Pxdc1
		Aqp8
		Eaf1
		Bace2
		Scg2
		Fgf10
		Slc5a3
		Nuak1
		Snx11
		Bex1
		Ryr1
		Tubb2b
		Rgcc
		Nr4a1
		Dip2b
		Dnajb9
		Pfn4
		2700081O15Rik
		Syp
		Smg7
		Cftr
		Adora2b
		Tarbp1
		Nfkbid
		Amd1
		Cdyl2
		Stx11
		Dusp4
		Meox1
		Lmtk2
		Rims2
		Ubxn2a
		Slc12a2
		Zfp948
		Thrb
		Pdzk1
		Tspyl2
		Ifrd1
		Tnfsf10
		Taf1a
		Tsc22d2
		Slco4c1
		Vps37a
		Slc29a4
		Mgl2
